# Intraspecies associations from strain-rich metagenome samples

**DOI:** 10.1101/2025.02.07.636498

**Authors:** Evan B. Qu, Jacob S. Baker, Laura Markey, Veda Khadka, Chris Mancuso, Delphine Tripp, Tami D. Lieberman

## Abstract

Genetically distinct strains of a species can vary widely in phenotype, reducing the utility of species-resolved microbiome measurements for detecting associations with health or disease. While metagenomics theoretically provides information on all strains in a sample, current strain-resolved analysis methods face a tradeoff: *de novo* genotyping approaches can detect novel strains but struggle when applied to strain-rich or low-coverage samples, while reference database methods work robustly across sample types but are insensitive to novel diversity. We present PHLAME, a method that bridges this divide by combining the advantages of reference-based approaches with novelty awareness. PHLAME explicitly defines clades at multiple phylogenetic levels and introduces a probabilistic, mutation-based, framework to accurately quantify novelty from the nearest reference. By applying PHLAME to publicly available human skin and vaginal metagenomes, we uncover previously undetected clade associations with coexisting species, geography, and host age. The ability to characterize intraspecies associations and dynamics in previously inaccessible environments will propel new mechanistic insights from accumulating metagenomic data.
