## Supplemental Table 8 for "Intraspecies associations from strain-rich metagenome samples"

### Sheet: Clade GS1
Sample	Relative abundance of the Gardnerella population	Estimated pi	Study
ERR2244520	0.391306	0.82	Li et al.
4008701229	0.385787	0.79	VMRC
4008701169	0.361158	0.61	VMRC
4006301189	0.283001	0.6	VMRC
UAB053_W3D7	0.324769	0.55	UMB-HMP
UAB053_W3D5	0.325888	0.58	UMB-HMP
UAB053_W1D6	0.301067	0.58	UMB-HMP
UAB053_W1D2	0.295415	0.6	UMB-HMP
UAB004_W3D7	0.217675	0.68	UMB-HMP
UAB042_W1D3	0.444716	0.76	UMB-HMP
UAB035_W1D7	0.425601	0.58	UMB-HMP
UAB023_W5D1	0.212747	0.72	UMB-HMP
MG887	0.37487	0.76	VIRGO
MG895	0.210256	0.78	VIRGO
MG896	0.365695	0.76	VIRGO
MG899	0.378043	0.64	VIRGO
MG942	0.208252	0.7	VIRGO
MG957	0.256452	0.79	VIRGO
MG1127	0.541236	0.68	VIRGO
MG1044	0.343702	0.63	VIRGO
MG1055	0.218341	0.66	VIRGO
MG1056	0.26486	0.68	VIRGO
MG1064	0.342419	0.67	VIRGO
MG1076	0.368631	0.62	VIRGO
MG1077	0.344267	0.63	VIRGO
MG1102	0.265419	0.78	VIRGO
MG1105	0.258266	0.65	VIRGO

### Sheet: Clade GS2
Sample	Relative abundance of the Gardnerella population	Estimated pi	Study
ERR2244501	0.435513	0.88	Li et al.
UAB010_W10D7	0.430103	0.96	UMB-HMP
1063201249	0.323516	0.93	VMRC
AYAC10_W8D1	0.401419	0.95	UMB-HMP
1062101359	0.45624	0.92	VMRC
1062101299	0.465383	0.89	VMRC
1062101239	0.501137	0.92	VMRC
1062101189	0.467482	0.9	VMRC
1062101149	0.463812	0.92	VMRC
AYAC10_W2D7	0.400893	0.95	UMB-HMP
4008801299	0.226661	0.87	VMRC
4006001379	0.354154	0.89	VMRC
UAB077_W8D2	0.232582	0.97	UMB-HMP
UAB117_W9D6	0.221287	0.96	UMB-HMP
UAB117_W5D6	0.487126	0.98	UMB-HMP
UAB117_W3D6	0.493109	0.97	UMB-HMP
UAB117_W1D6	0.422971	0.98	UMB-HMP
UAB106_W3D7	0.382466	0.95	UMB-HMP
UAB096_W5D3	0.499471	0.97	UMB-HMP
UAB048_W9D7	0.364228	0.86	UMB-HMP
UAB048_W7D7	0.398556	0.95	UMB-HMP
UAB048_W5D2	0.228024	0.94	UMB-HMP
UAB039_W9D7	0.429987	0.9	UMB-HMP
UAB039_W7D7	0.206456	0.81	UMB-HMP
UAB039_W5D7	0.354692	0.87	UMB-HMP
UAB039_W3D6	0.458559	0.95	UMB-HMP
UAB038_W3D7	0.236767	0.98	UMB-HMP
AYAC02_W3D1	0.489455	0.96	UMB-HMP
AYAC03_W4D7	0.427645	0.97	UMB-HMP
UAB002_W5D7	0.479492	0.95	UMB-HMP
UAB104_W2D6	0.292767	0.95	UMB-HMP
UAB041_W3D6	0.222939	0.53	UMB-HMP
MU01B.S414_050806	0.269463	0.91	UMB-HMP
MU01B.S401_022506	0.393203	0.96	UMB-HMP
MG892	0.277687	0.94	VIRGO
MG905	0.356434	0.93	VIRGO
MG906	0.401681	0.93	VIRGO
MG943	0.424826	0.93	VIRGO
MG1045	0.354767	0.96	VIRGO
MG1046	0.338909	0.96	VIRGO
MG1057	0.294196	0.59	VIRGO
MG1058	0.242724	0.59	VIRGO
MG1065	0.325318	0.97	VIRGO
MG1068	0.225562	0.97	VIRGO
MG1099	0.266088	0.98	VIRGO
MG1100	0.291622	0.96	VIRGO
MG1101	0.2587	0.95	VIRGO

### Sheet: Clade GS3
Sample	Relative abundance of the Gardnerella population	Estimated pi	Study
UAB115_W8D3	0.20657	0.77	UMB-HMP
UAB065_W9D5	0.571898	0.8	UMB-HMP
UAB025_W1D2	0.209063	0.77	UMB-HMP
UAB115_W6D5	0.550328	0.75	UMB-HMP
UAB065_W10D3	0.550687	0.8	UMB-HMP

### Sheet: Clade GS4
Sample	Relative abundance of the Gardnerella population	Estimated pi	Study
UAB060_W10D2	0.217744	0.85	UMB-HMP
UAB120_W2D5	0.217458	0.82	UMB-HMP
MG1039	0.205564	0.86	VIRGO

### Sheet: Clade GS5
Sample	Relative abundance of the Gardnerella population	Estimated pi	Study
ERR2244423	0.354663	0.73	Li et al.
UAB015_W5D7	0.232155	0.94	UMB-HMP
UAB015_W1D5	0.203305	0.89	UMB-HMP
4008001269	0.373478	0.96	VMRC
4905201399	0.25285	0.68	VMRC
4008901269	0.494623	0.98	VMRC
4007601189	0.495539	0.99	VMRC
UAB088_W6D1	0.201813	0.96	UMB-HMP
UAB088_W2D1	0.365822	0.98	UMB-HMP
4001201189	0.291454	0.97	VMRC
UAB116_W2D7	0.25744	0.61	UMB-HMP
UAB096_W3D3	0.264802	0.73	UMB-HMP
UAB038_W9D7	0.34634	0.63	UMB-HMP
AYAC03_W1D7	0.254888	0.52	UMB-HMP
UAB060_W2D7	0.202315	0.56	UMB-HMP
UAB002_W9D7	0.606541	0.52	UMB-HMP
UAB065_W3D5	0.373575	0.95	UMB-HMP
UAB015_W5D5	0.331443	0.96	UMB-HMP
UAB092_W6D7	0.208356	0.57	UMB-HMP
UAB091_W6D2	0.371471	0.53	UMB-HMP
UAB091_W5D1	0.215469	0.55	UMB-HMP
UAB041_W3D1	0.24419	0.52	UMB-HMP
MU01B.S401_030106	0.34179	0.98	UMB-HMP
MG886	0.312384	0.97	VIRGO
MG970	0.349883	0.98	VIRGO
MG1020	0.203838	0.63	VIRGO
MG1075	0.279359	0.97	VIRGO

### Sheet: Clade GS6
Sample	Relative abundance of the Gardnerella population	Estimated pi	Study
ERR2244503	0.342743	0.97	Li et al.
ERR2244509	0.51564	0.93	Li et al.
UAB007_W6D3	0.541033	0.52	UMB-HMP
UAB007_W4D7	0.481008	0.57	UMB-HMP
4008301189	0.50706	0.95	VMRC
AYAC10_W1D7	0.260473	0.51	UMB-HMP
AYAC09_W9D7	0.584839	0.56	UMB-HMP
UAB028_W9D7	0.466316	0.83	UMB-HMP
UAB028_W7D7	0.487479	0.84	UMB-HMP
UAB028_W3D7	0.454998	0.79	UMB-HMP
UAB028_W1D7	0.510039	0.93	UMB-HMP
4009901339	0.330106	0.97	VMRC
EM06_W9D6	0.452675	0.51	UMB-HMP
4006001189	0.331656	0.87	VMRC
4005701249	0.460606	0.51	VMRC
4004001239	0.546636	0.95	VMRC
4004001199	0.535748	0.95	VMRC
UAB116_W2D7	0.270385	0.58	UMB-HMP
UAB096_W3D3	0.429216	0.52	UMB-HMP
UAB048_W5D2	0.272649	0.96	UMB-HMP
UAB002_W1D4	0.494556	0.96	UMB-HMP
UAB127_W5D6	0.264361	0.95	UMB-HMP
UAB127_W5D2	0.324878	0.95	UMB-HMP
UAB101_W2D6	0.367471	0.97	UMB-HMP
UAB046_W2D6	0.214226	0.97	UMB-HMP
UAB013_W6D5	0.255641	0.59	UMB-HMP
UAB094_W3D3	0.271354	0.95	UMB-HMP
MG882	0.359908	0.95	VIRGO
MG923	0.215459	0.94	VIRGO
MG950	0.250126	0.97	VIRGO
MG971	0.20845	0.92	VIRGO
MG976	0.22766	0.95	VIRGO
MG983	0.205081	0.95	VIRGO
MG984	0.203693	0.94	VIRGO
MG1020	0.275009	0.53	VIRGO

### Sheet: Clade GS8
Sample	Relative abundance of the Gardnerella population	Estimated pi	Study
UAB007_W7D7	0.317348	0.56	UMB-HMP
UAB116_W9D6	0.490362	0.73	UMB-HMP
UAB116_W6D7	0.309146	0.73	UMB-HMP
UAB116_W4D6	0.369006	0.75	UMB-HMP
UAB116_W1D7	0.527441	0.75	UMB-HMP
EM09_W8D5	0.221911	0.95	UMB-HMP
UAB116_W2D5	0.259188	0.7	UMB-HMP
UAB116_W1D1	0.281274	0.76	UMB-HMP

### Sheet: Clade GS9_10
Sample	Relative abundance of the Gardnerella population	Estimated pi	Study
UAB022_W6D1	0.216198	0.86	UMB-HMP
4008501339	0.364694	0.94	VMRC
4008501209	0.472699	0.95	VMRC
UAB122_W3D4	0.253492	0.83	UMB-HMP
UAB035_W2D7	0.203741	0.79	UMB-HMP
4010001279	0.400569	0.97	VMRC
4006301259	0.217804	0.86	VMRC
4006201329	0.203832	0.94	VMRC
4001701289	0.202135	0.75	VMRC
UAB060_W1D6	0.204349	0.62	UMB-HMP
UAB006_W9D7	0.34124	0.83	UMB-HMP
UAB006_W7D7	0.295876	0.78	UMB-HMP
UAB006_W5D4	0.346849	0.88	UMB-HMP
EM10_W6D5	0.299375	0.92	UMB-HMP
MU01B.EM02W9D2	0.251094	0.71	UMB-HMP
UAB126_W1D1	0.318679	0.88	UMB-HMP
UAB073_W1D1	0.229803	0.85	UMB-HMP
UAB007_W2D3	0.268238	0.87	UMB-HMP
UAB005_W9D4	0.245369	0.84	UMB-HMP
UAB005_W2D4	0.266408	0.79	UMB-HMP
UAB006_W5D1	0.332296	0.88	UMB-HMP
UAB002_W8D3	0.268602	0.87	UMB-HMP
UAB062_W3D1	0.291053	0.88	UMB-HMP
UAB023_W7D3	0.362538	0.84	UMB-HMP
UAB023_W6D3	0.251237	0.82	UMB-HMP
UAB117_W1D1	0.323762	0.86	UMB-HMP
UAB113_W4D5	0.323105	0.87	UMB-HMP
UAB113_W3D7	0.343342	0.85	UMB-HMP
UAB108_W2D4	0.206265	0.74	UMB-HMP
UAB073_W2D5	0.266076	0.85	UMB-HMP
UAB062_W3D6	0.270043	0.86	UMB-HMP
UAB061_W3D4	0.3414	0.89	UMB-HMP
MG868	0.243471	0.76	VIRGO
MG910	0.30622	0.89	VIRGO
MG924	0.260705	0.93	VIRGO
MG969	0.218808	0.91	VIRGO
MG996	0.315051	0.82	VIRGO
MG1133	0.214454	0.83	VIRGO
MG1029	0.258474	0.9	VIRGO
MG1030	0.249819	0.9	VIRGO
MG1039	0.208727	0.93	VIRGO
MG1040	0.211017	0.93	VIRGO
MG1041	0.230203	0.55	VIRGO
MG1042	0.221055	0.54	VIRGO
MG1063	0.288535	0.94	VIRGO
MG1069	0.326113	0.92	VIRGO
MG1070	0.329196	0.92	VIRGO
MG1080	0.328995	0.89	VIRGO
MG1081	0.30554	0.89	VIRGO
MG1082	0.255736	0.84	VIRGO
MG1083	0.239316	0.86	VIRGO
